# Comparative study of transcriptomics-based scoring metrics for the epithelial-hybrid-mesenchymal spectrum

**DOI:** 10.1101/2020.01.02.892604

**Authors:** Priyanka Chakraborty, Jason T George, Shubham Tripathi, Herbert Levine, Mohit Kumar Jolly

**Author notes:** Corresponding author (M.K.J.).

## Abstract

The Epithelial-mesenchymal transition (EMT) is a cellular process implicated in embryonic development, wound healing, and pathological conditions such as cancer metastasis and fibrosis. Cancer cells undergoing EMT exhibit enhanced aggressive behavior characterized by drug resistance, tumor-initiation potential, and the ability to evade immune system. Recent *in silico, in vitro*, and *in vivo* evidence indicates that EMT is not an all-or-none process; instead, cells stably acquire one or more hybrid epithelial/mesenchymal (E/M) phenotypes which often can be more aggressive than purely epithelial or mesenchymal cell populations. Thus, the EMT status of cancer cells can prove to be a critical estimate of patient prognosis. Recent attempts have employed different transcriptomics signatures to quantify EMT status in cell lines and patient tumors. However, a comprehensive comparison of these methods, including their accuracy in identifying cells in the hybrid E/M phenotype(s), is lacking. Here, we compare three distinct metrics that score EMT on a continuum, based on the transcriptomics signature of individual samples. Our results demonstrate that these methods exhibit good concordance among themselves in quantifying the extent of EMT in a given sample. Moreover, scoring EMT using any of the three methods discerned that cells undergo varying extents of EMT across tumor types. Separately, our analysis also identified tumor types with maximum variability in terms of EMT and associated an enrichment of hybrid E/M signatures in these samples. Moreover, we also found that the multinomial logistic regression (MLR) based metric was capable of distinguishing between ‘pure’ individual hybrid E/M vs. mixtures of epithelial (E) and mesenchymal (M) cells. Our results, thus, suggest that while any of the three methods can indicate a generic trend in the EMT status of a given cell, the MLR method has two additional advantages: a) it uses a small number of predictors to calculate the EMT score, and b) it can predict from the transcriptomic signature of a population whether it is comprised of ‘pure’ hybrid E/M cells at the single-cell level or is instead an ensemble of E and M cell subpopulations.
