## Supplementary Tables for "Comparative study of transcriptomics-based scoring metrics for the epithelial-hybrid-mesenchymal spectrum"

### Sheet: S1
Affymetrix Probe	Gene Symbol
212764_at	ZEB1
210875_s_at	ZEB1
225793_at	LIX1L
201426_s_at	VIM
202686_s_at	AXL
201069_at	MMP2
225524_at	ANTXR2
226891_at	C3orf21
214702_at	FN1
212298_at	NRP1
201506_at	TGFBI
229555_at	GALNT5
208510_s_at	PPARG
211719 x_at	FN1
211732 x_at	HNMT
204112_s_at	HNMT
224414_s_at	CARD6
209488_s_at	RBPMS
218856_at	TNFRSF21
226226_at	TMEM45B
238742 x_at
238778_at	MPP7
219919_s_at	SSH3
234970_at	MTAC2D1
207847_s_at	MUC1
232164_s_at	EPPK1
225548_at	SHROOM3
220318_at	EPN3
205847_at	PRSS22
65517_at	AP1M2
229842_at
204019_s_at	SH3YL1
239853_at	KLC3
235988_at
224762_at	SERINC2
204503_at	EVPL
202489_s_at	FXYD3
201428_at	CLDN4
232609_at	CRB3
219476_at	LRRC54
210058_at	MAPK13
232165_at	EPPK1
203397_s_at	GALNT3
235144_at
221610_s_at	STAP2
218261_at	AP1M2
200606_at	DSP
219411_at	ELMO3
235148_at	KRTCAP3
224650_at	MAL2
224097_s_at	Fl 1R
238689_at	GPR110
228441_s_at
212070_at	GPR56
201650_at	KRT19
222830_at	GRHL1
218792_s_at	BSPRY
228865_at	Clorf116
218677_at	S100A14
210715_s_at	SPINT2
236489_at
238439_at	ANKRD22
216905_s_at	ST14
219388_at	GRHL2
205980_s_at	PRR5
222746_s_at	BSPRY
35148_at	TJP3
202286_s_at	TACSTD2
203256_at	CDH3
236058_at	Cl orf172
205709_s_at	CDS1
37117_at	PRR5
203780_at	MPZL2
223681_s_at	INADL
223895_s_at	EPN3
219121_s_at	RBM35A
226403_at	TMC4
226535_at	ITGB6
225822_at	TMEM125
205977_s_at	EPHA1
226185_at	CDS1
227803_at	ENPP5
202005_at	ST14
229292_at	EPB41L5
202454_s_at	ERBB3
218186_at	RAB25
202525_at	PRSS8
239148_at
213285_at	TMEM3OB
242354_at
202790_at	CLDN7
225846_at	RBM35A
236279_at
201839_s_at	TACSTDI
226187_at	CDS1
203453_at	SCNN1A
201131_s_at	CDH1

### Sheet: S2
Gene name	type
CLDN7	Predictor
VIM	Predictor
CDH1	Predictor
GRHL2	Predictor
OVOL1	Predictor
SLC25A42	Normalizer
SNX13	Normalizer
TAF4B	Normalizer
CRIP2	Normalizer
CDK2	Normalizer
MBNL1	Normalizer
NEURL1B	Normalizer
ANG	Normalizer
RP11-903H12.5	Normalizer
RNASE4	Normalizer
PPFIBP1	Normalizer
PACSIN1	Normalizer
LRRTM1	Normalizer
TMEM182	Normalizer
CSMD1	Normalizer
ZNF503-AS2	Normalizer
CCNF	Normalizer
DIRC1	Normalizer
MBTPS2	Normalizer
RNF150	Normalizer
RC3H2	Normalizer
UBE3C	Normalizer
HUNK	Normalizer
CEP135	Normalizer
SAFB2	Normalizer
AC068858.1	Normalizer
OSM	Normalizer
MTAP	Normalizer
PDS5B	Normalizer
ACTN4	Normalizer
AFF3	Normalizer
THAP4	Normalizer
ZNF490	Normalizer
CLU	Normalizer
GGCX	Normalizer
CARF	Normalizer
REXO2	Normalizer
LIG3	Normalizer
BAIAP2-AS1	Normalizer
SRD5A3-AS1	Normalizer
FZD10-AS1	Normalizer
ADAMTS7P3	Normalizer
ADAMTS7	Normalizer
RP11-54F2.9	Normalizer
MIAT	Normalizer
RP11-74C13.3	Normalizer
COG1	Normalizer
CD47	Normalizer
PLEKHB2	Normalizer
RP11-343H5.6	Normalizer

### Sheet: S3
Gene name	Signature
KRT19	Epi
AGR2	Epi
RAB25	Epi
CDH1	Epi
ERBB3	Epi
FXYD3	Epi
SLC44A4	Epi
S100P	Epi
SCNN1A	Epi
GALNT3	Epi
PRSS8	Epi
ELF3	Epi
CEACAM6	Epi
TMPRSS4	Epi
CLDN7	Epi
TACSTD2	Epi
CLDN3	Epi
EPCAM	Epi
SPINT1	Epi
TSPAN1	Epi
PLS1	Epi
TMEM30B	Epi
PRR15L	Epi
KRT8	Epi
ST14	Epi
protein
RBM47	Epi
S100A14	Epi
C1orf106	Epi
NQO1	Epi
TOX3	Epi
PTK6	Epi
TFF1	Epi
CLDN4	Epi
GPRC5A	Epi
TJP3	Epi
KRT18	Epi
MAP7	Epi
CKMT1A	Epi
ESRP1	Epi
MUC1	Epi
SPINT2	Epi
ESRP2	Epi
CDS1	Epi
PPAP2C	Epi
CEACAM7	Epi
TTC39A	Epi
OVOL2	Epi
EHF	Epi
AP1M2	Epi
CEACAM5	Epi
LAD1	Epi
ARHGAP8	Epi
TFF3	Epi
JUP	Epi
CD24	Epi
TMC5	Epi
MLPH	Epi
ELMO3	Epi
ERBB2	Epi
LLGL2	Epi
DDR1	Epi
FA2H	Epi
CBLC	Epi
TMPRSS2	Epi
LSR	Epi
PERP	Epi
POF1B	Epi
MYO5C	Epi
RAB11FIP1	Epi
MAPK13	Epi
KRT7	Epi
CEACAM1	Epi
CXADR	Epi
ATP2C2	Epi
RNF128	Epi
MPZL2	Epi
EPS8L1	Epi
GALNT7	Epi
CORO2A	Epi
BCAS1	Epi
TPD52	Epi
ARHGAP32	Epi
FUT2	Epi
OR7E14P	Epi
GALE	Epi
GRHL2	Epi
BIK	Epi
RAPGEFL1	Epi
STYK1	Epi
F11R	Epi
PKP3	Epi
CYB561	Epi
SH3YL1	Epi
GDF15	Epi
PSCA	Epi
EZR	Epi
TJP2	Epi
FGFR3	Epi
FUT3	Epi
BSPRY	Epi
TOM1L1	Epi
IRF6	Epi
EPB41L4B	Epi
OCLN	Epi
LRRC1	Epi
C19orf21	Epi
ABHD11	Epi
EPS8L2	Epi
MYO6	Epi
TSPAN8	Epi
MST1R	Epi
SLC16A5	Epi
GPR56	Epi
AZGP1	Epi
TOB1	Epi
SLC35A3	Epi
TRPM4	Epi
PHLDA2	Epi
VAMP8	Epi
SLC22A18	Epi
AKR1B10	Epi
VAV3	Epi
SPAG1	Epi
ABCC3	Epi
SYNGR2	Epi
STAP2	Epi
C4orf19	Epi
PPL	Epi
PLLP	Epi
DSG2	Epi
HDHD3	Epi
CD2AP	Epi
MANSC1	Epi
DHCR24	Epi
EPN3	Epi
TUFT1	Epi
GMDS	Epi
EXPH5	Epi
DSP	Epi
SDC4	Epi
IL20RA	Epi
FAM174B	Epi
PTPRF	Epi
SORD	Epi
GAS1	Mes
CXCL12	Mes
ZEB1	Mes
GLYR1	Mes
FHL1	Mes
FERMT2	Mes
C1S	Mes
FYN	Mes
WIPF1	Mes
CYP1B1	Mes
SERPING1	Mes
SERPINF1	Mes
VCAM1	Mes
MAP1B	Mes
TCF4	Mes
SRPX	Mes
EMP3	Mes
DPT	Mes
CALD1	Mes
PTGIS	Mes
VIM	Mes
CD163	Mes
C1R	Mes
FBN1	Mes
FN1	Mes
FXYD6	Mes
IGF1	Mes
NAP1L3	Mes
MRC1	Mes
QKI	Mes
MS4A4A	Mes
DCN	Mes
LOX	Mes
RECK	Mes
ANK2	Mes
LY96	Mes
ZFPM2	Mes
CSRP2	Mes
EFEMP1	Mes
RARRES2	Mes
PTPRC	Mes
PLEKHO1	Mes
RGS2	Mes
F13A1	Mes
JAM2	Mes
CHRDL1	Mes
TUBA1A	Mes
AP1S2	Mes
MYLK	Mes
DDR2	Mes
DSE	Mes
SACS	Mes
GLIPR1	Mes
CXCL13	Mes
FLRT2	Mes
PTX3	Mes
AKT3	Mes
COL6A2	Mes
DPYSL3	Mes
CDH11	Mes
PDZRN3	Mes
ZEB2	Mes
CCL2	Mes
MAFB	Mes
SFRP1	Mes
C14orf139	Mes
MFAP4	Mes
MAF	Mes
UCHL1	Mes
TUBB6	Mes
SRGN	Mes
HEG1	Mes
KCNJ8	Mes
AKAP12	Mes
EVI2A	Mes
COL14A1	Mes
AXL	Mes
ECM2	Mes
FSTL1	Mes
PLN	Mes
MYL9	Mes
OLFML3	Mes
STON1	Mes
SLIT2	Mes
BICC1	Mes
SOBP	Mes
CLIC4	Mes
ENPP2	Mes
SAMSN1	Mes
TPM2	Mes
ASPN	Mes
COL6A1	Mes
IGFBP5	Mes
MOXD1	Mes
AKAP2	Mes
SLC2A3	Mes
OLFML2B	Mes
ANGPTL2	Mes
PCOLCE	Mes
COLEC12	Mes
CTSK	Mes
TAGLN	Mes
CDH2	Mes
IL10RA	Mes
C1orf54	Mes
CEP170	Mes
TNS1	Mes
CLEC2B	Mes
JAM3	Mes
2006-09-01	Mes
GREM1	Mes
VCAN	Mes
ZCCHC24	Mes
CRYAB	Mes
SFRP4	Mes
RUNX1T1	Mes
FGL2	Mes
MS4A6A	Mes
PTRF	Mes
GIMAP4	Mes
TWIST1	Mes
GFPT2	Mes
LHFP	Mes
CXCR4	Mes
SPOCK1	Mes
SPARC	Mes
VSIG4	Mes
GPM6B	Mes
TRPC1	Mes
SNAI2	Mes
GUCY1B3	Mes
PLXNC1	Mes
SYT11	Mes
FLI1	Mes
MYH10	Mes
CSF2RB	Mes
TNC	Mes
PMP22	Mes
COL5A2	Mes
MMP2	Mes
GNG11	Mes
CAV1	Mes
CDK14	Mes
SDC2	Mes
PTGDS	Mes
NR3C1	Mes
SYNM	Mes
FAP	Mes
NUAK1	Mes
WWTR1	Mes
FBLN1	Mes
MPDZ	Mes
SYNE1	Mes
EFEMP2	Mes
GIMAP6	Mes
KIAA1462	Mes
CCL8	Mes
COL15A1	Mes
CHN1	Mes
CRISPLD2	Mes
PDGFC	Mes
GEM	Mes
ISLR	Mes
GZMK	Mes
SPARCL1	Mes
BNC2	Mes
BGN	Mes
MEOX2	Mes
ITM2A	Mes
IFFO1	Mes

### Sheet: S4
Gene Name	Signature
CDH1	Epi
AGR2	Epi
EPCAM	Epi
KRT19	Epi
RAB25	Epi
TACSTD2	Epi
S100P	Epi
CEACAM6	Epi
GALNT3	Epi
FXYD3	Epi
SPINT2	Epi
TMEM30B	Epi
SCNN1A	Epi
ST14	Epi
ESRP1	Epi
S100A14	Epi
CLDN7	Epi
ERBB3	Epi
RBM47	Epi
SPINT1	Epi
ELF3	Epi
CLDN4	Epi
PRSS8	Epi
SH3YL1	Epi
EHF	Epi
LCN2	Epi
JUP	Epi
VAMP8	Epi
KRT8	Epi
C1orf106	Epi
KRT7	Epi
DSP	Epi
CDS1	Epi
ITGB4	Epi
TMPRSS4	Epi
LSR	Epi
SORL1	Epi
GRHL2	Epi
PPL	Epi
C1orf116	Epi
TSPAN1	Epi
MAP7	Epi
SLPI	Epi
TOX3	Epi
ARHGAP8	Epi
F11R	Epi
LAD1	Epi
GPX2	Epi
CTSH	Epi
GPR56	Epi
FA2H	Epi
KLF5	Epi
AREG	Epi
KRT18	Epi
SCEL	Epi
CDH3	Epi
UGT1A1	Epi
MPZL2	Epi
AIM1	Epi
OVOL2	Epi
LLGL2	Epi
ESRP2	Epi
MYO5C	Epi
DDR1	Epi
VGLL1	Epi
IRF6	Epi
SFN	Epi
TSPAN13	Epi
KCNK1	Epi
MYO1D	Epi
PKP3	Epi
ITGB6	Epi
LY75	Epi
MAPK13	Epi
TTC39A	Epi
ELMO3	Epi
CEACAM1	Epi
DTX4	Epi
ERBB2	Epi
RAB11FIP1	Epi
ATP2C2	Epi
MST1R	Epi
AP1M2	Epi
TGFA	Epi
MYO6	Epi
PTK6	Epi
OAS1	Epi
FBP1	Epi
AQP3	Epi
CBLC	Epi
EPHA1	Epi
BSPRY	Epi
SH2D3A	Epi
EPS8L1	Epi
GRB7	Epi
C4orf19	Epi
KLK6	Epi
TJP2	Epi
PLS1	Epi
DENND2D	Epi
EPS8L2	Epi
IL20RA	Epi
HES1	Epi
IL1RN	Epi
EXPH5	Epi
ARHGDIB	Epi
C19orf21	Epi
CAMK2N1	Epi
HPGD	Epi
SYNGR2	Epi
C10orf116	Epi
PERP	Epi
MANSC1	Epi
DSC2	Epi
POF1B	Epi
SERINC5	Epi
BIK	Epi
ANXA9	Epi
MALL	Epi
EPN3	Epi
STAP2	Epi
FOXA1	Epi
PYCARD	Epi
ZNF165	Epi
SLC37A1	Epi
ANK3	Epi
TSPAN15	Epi
HNMT	Epi
ABCC3	Epi
SDC1	Epi
CKMT1A	Epi
TOB1	Epi
B3GNT3	Epi
TMC6	Epi
CD9	Epi
ADAP1	Epi
ATP1B1	Epi
SHANK2	Epi
CYB561	Epi
ERMP1	Epi
RAB20	Epi
MYH14	Epi
CAPN1	Epi
ALDH3B2	Epi
TRIM31	Epi
ARAP2	Epi
SSH3	Epi
ICA1	Epi
ARHGEF5	Epi
ALOX5	Epi
RHOD	Epi
TMPRSS2	Epi
MTUS1	Epi
CYP4F3	Epi
PPFIBP2	Epi
RABGAP1L	Epi
PLXNB2	Epi
MGST2	Epi
OR7E14P	Epi
EVPL	Epi
CD46	Epi
KRT15	Epi
CNKSR1	Epi
BLNK	Epi
COMT	Epi
ANXA4	Epi
TNFSF13	Epi
OCLN	Epi
SLC9A3R1	Epi
XBP1	Epi
VIM	Mes
ZEB1	Mes
EMP3	Mes
SACS	Mes
AXL	Mes
LOXL2	Mes
SPARC	Mes
FHL1	Mes
FERMT2	Mes
TUBA1A	Mes
TMEM158	Mes
CALD1	Mes
LGALS1	Mes
PMP22	Mes
MSN	Mes
GLYR1	Mes
MAP1B	Mes
AP1S2	Mes
GJA1	Mes
DENND5A	Mes
C12orf24	Mes
TPM2	Mes
TUBB6	Mes
SRPX	Mes
ANK2	Mes
CHN1	Mes
SH2B3	Mes
LEPRE1	Mes
ETV1	Mes
SOBP	Mes
AKAP12	Mes
TGFB1I1	Mes
SERPINE1	Mes
SOAT1	Mes
COL5A2	Mes
LHFP	Mes
CEP170	Mes
POPDC3	Mes
TRPC1	Mes
KDELC1	Mes
MYL9	Mes
BAG2	Mes
FSTL1	Mes
MXRA7	Mes
GFPT2	Mes
RECK	Mes
TMEFF1	Mes
PTRF	Mes

### Sheet: S5
GSE ID	GPL	Organism	# of samples	Corr (MLR, 76)	p-val (MLR, 76)	Corr (KS, 76)	p-val(KS, 76)	Corr (MLR, KS)	p-val(MLR, KS)
GSE23655	GPL3921	Homo Sapiens	20	-0.938	0	-0.274	0.243	0.317	0.173
GSE11259	GPL1261	Mus musculus	9	-0.997	0	-0.989	0	0.985	0
GSE32727	GPL570	Homo Sapiens	12	-0.951	0	-0.928	0	0.905	0
GSE125113	GPL570	Homo Sapiens	8	-0.871	0.005	-0.965	0	0.766	0.027
GSE77925	GPL10558	Homo Sapiens	10	-0.744	0.014	-0.941	0	0.547	0.102
GSE81929	GPL570	Homo Sapiens	6	-0.914	0.011	-0.927	0.008	0.776	0.07
GSE65551	GPL13158	Homo Sapiens	12	-0.856	0	-0.94	0	0.871	0
GSE55470	GPL14951	Homo Sapiens	67	-0.819	0	-0.72	0	0.639	0
GSE49644	GPL570	Homo Sapiens	18	-0.811	0	-0.935	0	0.694	0.001
GSE33072	GPL6244	Homo Sapiens	131	-0.679	0	-0.783	0	0.598	0
GSE43489	GPL570	Homo Sapiens	8	-0.925	0.001	-0.358	0.384	0.586	0.127
GSE46834	GPL6883	Homo Sapiens	8	0.634	0.091	-0.983	0	-0.515	0.192
GSE52262	GPL570	Homo Sapiens	27	-0.983	0	-0.976	0	0.951	0
GSE52327	GPL570	Homo Sapiens	16	-0.975	0	-0.615	0.011	0.491	0.054
GSE43495	GPL6883	Homo Sapiens	15	-0.874	0	-0.993	0	0.847	0.567
GSE55604	GPL570	Homo Sapiens	6	-0.999	0	-0.998	0	1	0
GSE59922	GPL11533	Homo Sapiens	6	-0.982	0	-0.975	0.001	0.919	0.01
GSE62359	GPL10558	Homo Sapiens	6	0.527	0.283	-0.393	0.44	0.355	0.49
GSE41802	GPL570	Homo Sapiens	18	-0.926	0	-0.908	0	0.784	0
GSE6004	GPL570	Homo Sapiens	18	-0.335	0.174	0.487	0.04	0.233	0.352
GSE15741	GPL1261	Homo Sapiens	6	-0.422	0.405	0.802	0.055	-0.679	0.138
GSE15205	GPL570	Homo Sapiens	12	0.014	0.966	0.192	0.551	0.801	0.002
GSE32150	GPL4133	Homo Sapiens	10	0.297	0.405	-0.862	0.001	-0.421	0.225
GSE27833	GPL4134	Mus musculus	19	-0.764	0	-0.744	0	0.406	0.085
GSE28448	GPL570	Homo Sapiens	11	-0.479	0.136	-0.279	0.407	0.798	0.003
GSE31359	GPL1261	Mus musculus	8	-0.956	0	-0.986	0	0.92	0.001
GSE26391	GPL6244	Homo Sapiens	8	-1	0	-0.998	0	0.998	0
GSE26541	GPL570	Homo Sapiens	6	-0.992	0	-0.997	0	0.999	0
GSE36081	GPL5175	Homo Sapiens	6	-1	0	-0.993	0	0.994	0
GSE33146	GPL570	Homo Sapiens	6	0.587	0.221	-0.998	0	-0.639	0.172
GSE32254	GPL5244	Homo Sapiens	12	-0.716	0.009	-0.109	0.735	0.323	0.306
GSE24868	GPL570	Homo Sapiens	6	-0.996	0	-0.99	0	0.986	0
GSE40466	GPL1261	Mus musculus	32	0.187	0.305	0.589	0	0.219	0.229
GSE18255	GPL6885	Mus musculus	20	-0.871	0	-0.974	0	0.88	0
GSE32879	GPL6244	Homo Sapiens	37	-0.868	0	-0.816	0	0.761	0
GSE119253	GPL570	Homo Sapiens	8	-0.902	0.002	-0.935	0.001	0.896	0.003
GSE74578	GPL10558	Homo Sapiens	5	0.123	0.844	-0.995	0	-0.16	0.797
GSE98244	GPL10558	Homo Sapiens	36	-0.627	0	0.004	0.98	0.504	0.002
GSE41802	GPL570	Homo Sapiens	18	-0.926	0	-0.908	0	0.784	0
GSE23036	GPL571	Homo Sapiens	68	-0.689	0	-0.54	0	0.546	0
GSE104740	GPL6247	Homo Sapiens	14	-0.89	0	0.305	0.288	-0.084	0.775
GSE66527	GPL6480	Homo Sapiens	32	-0.902	0	-0.98	0	0.915	0
GSE115716	GPL10558	Homo Sapiens	27	-0.943	0	-0.933	0	0.858	0
GSE36411	GPL10558	Homo Sapiens	84	-0.563	0	-0.539	0	0.448	0
GSE32701	GPL570	Homo Sapiens	40	-0.452	0.003	-0.504	0.001	0.392	0.012
GSE124947	GPL17586	Homo Sapiens	9	-0.982	0	-0.994	0	0.984	0
GSE40690	GPL10558	Homo Sapiens	20	0.387	0.092	-0.973	0	-0.251	0.286
GSE31370	GPL10558	Homo Sapiens	26	-0.785	0	-0.435	0.026	0.304	0.131
GSE28569	GPL6480	Homo Sapiens	8	-0.972	0	-0.968	0	0.996	0
GSE22010	GPL6244	Homo Sapiens	12	-0.57	0.053	-0.976	0	0.439	0.153
GSE49005	GPL10558	Homo Sapiens	12	-0.873	0	0.017	0.959	0.069	0.83
GSE17785	GPL570	Homo Sapiens	12	-0.992	0	-0.993	0	0.994	0
GSE122698	GPL570	Homo Sapiens	12	-0.795271	0.00198567	-0.341428	0.277407	0.826988	0.000905955
GSE100360	GPL570	Homo Sapiens	15	-0.947569	8.23787e-08	0.0368839	0.89617	0.0707597	0.802132
GSE94891	GPL10558	Homo Sapiens	12	-0.936796	7.13932e-06	0.260638	0.413244	-0.110444	0.732576
GSE31210	GPL570	Homo Sapiens	246	-0.809164	2.82981e-58	-0.84728	5.38551e-69	0.650542	5.45557e-31
GSE50081	GPL570	Homo Sapiens	181	-0.792889	2.33094e-40	-0.667064	1.15827e-24	0.468071	3.04935e-11
GSE24202	GPL3921	Homo Sapiens	21	-0.811671	7.95726e-06	-0.958056	9.14757e-12	0.787506	2.26372e-05
GSE32700	GPL8300	Homo Sapiens	10	0.353139	0.316849	-0.982176	4.32191e-07	-0.212738	0.555131
GSE70279	GPL6480	Homo Sapiens	56	-0.920839	9.59923e-24	-0.956621	1.34751e-30	0.886944	9.29446e-20
GSE90605	GPL4133	Homo Sapiens	8	0.886465	0.00335427	-0.706546	0.0500885	-0.580567	0.131309
GSE65960	GPL6887	Mus musculus	12	0.835076	0.000723448	-0.737378	0.00620478	-0.534335	0.073508
GSE90132	GPL4133	Homo Sapiens	12	-0.895358	8.26972e-05	-0.551761	0.0629059	0.661944	0.0190325
GSE93146	GPL6885	Mus musculus	8	-0.982541	1.31315e-05	-0.943825	0.000424706	0.953333	0.000245263
GSE118171	GPL6244	Homo Sapiens	58	-0.85152	2.45707e-17	-0.72771	9.71874e-11	0.738514	3.67334e-11
GSE25017	GPL6887	Mus musculus	6	-0.973858	0.00101614	-0.854293	0.030299	0.781821	0.0662105
GSE27869	GPL4044	Homo Sapiens	400	0.609893	4.0997e-42	-0.261963	1.06083e-07	-0.320654	5.12665e-11
GSE32964 - Gene symbol missing	GPL6845
GSE38817	GPL10558	Homo Sapiens	8	-0.883816	0.00358712	0.320927	0.438302	-0.420851	0.299128
GSE38341	GPL8321	Mus musculus	6	0.699905	0.121572	0.804346	0.0536758	0.605836	0.202428
GSE56410	GPL570	Homo Sapiens	7	-0.255988	0.57952	0.35922	0.428741	-0.700056	0.0798819
GSE55072	GPL6246	Mus musculus	6	-0.98484	0.000342988	-0.988353	0.000202702	0.954891	0.0030063
GSE61395	GPL1261	Mus musculus	6	-0.997601	8.62476e-06	-0.998821	2.08585e-06	0.998626	2.83252e-06
GSE74685	GPL15659	Homo Sapiens	149	-0.279273	0.00056238	-0.695808	6.95846e-23	0.250416	0.00206856
GSE44808	GPL570	Homo Sapiens	6	-0.884943	0.0190957	0.444001	0.377763	-0.0430483	0.935467
GSE44807	GPL570	Homo Sapiens	6	0.784891	0.0644309	0.971588	0.00119936	0.872661	0.0232903
GSE24289	GPL1261	Mus musculus	6	-0.980936	0.000541713	-0.967372	0.00157954	0.925902	0.00803227
GSE99217	GPL11532	Homo Sapiens	13	-0.98677	4.83813e-10	-0.991962	3.15293e-11	0.976801	1.04191e-08
GSE40057	GPL570	Homo Sapiens	12	-0.929832	1.18977e-05	-0.978545	3.45374e-08	0.87467	0.000196597
GSE33103	GPL91, GPL8300	Homo Sapiens	96	-0.290733	0.00889035	-0.816804	2.5493e-20	0.170283	0.131008
GSE84546	GPL13497	Homo Sapiens	9	-0.596608	0.089905	0.701094	0.035357	-0.134211	0.730659
GSE47856	GPL6244	Homo Sapiens	171	-0.86349	4.11378e-52	-0.876033	2.07659e-55	0.717804	2.26904e-28
GSE28799	GPL570	Homo Sapiens	6	0.843292	0.0349121	-0.89699	0.0153701	-0.854177	0.030346
GSE83752	GPL1261	Mus musculus	8	-0.998326	1.17097e-08	-0.997717	2.96837e-08	0.994883	3.33759e-07
GSE42388	GPL6244	Homo Sapiens	6	-0.993455	6.41131e-05	-0.99674	1.5926e-05	0.984923	0.00033924

### Sheet: S6
	Mean and standard deviation of EMT scores in E, E/M and M samples of CCLE
		E	E/M	M
76GS	Mean	109.13	-30.66	-60.73
	SD	15.38	44.56	13.16
MLR	Mean	0.03	1.18	1.59
	SD	0.01	0.25	0.07
KS	Mean	-0.46	0.37	0.51
	SD	0.22	0.28	0.2

### Sheet: S7
				EMT score coefficient of variation (COV) in different tumor types (CCLE)
	MLR			76 GS				KS
Most Variable Tumor	Tumor_Type	Coef_Var		Tumor_Type	Coef_Var	ABS_Coef_Var		Tumor_Type	Coef_Var	ABS_Coef_Var
	Colorectal	1.82041		Urinary_Tract	8.26995	8.26995		Lung_Small_Cell	-9.62718	9.62718
	Bile_Duct	1.40834		Upper_Aerodigestive	-7.75715	7.75715		Ovary	4.15621	4.15621
	Breast	1.13183		Breast	-4.27139	4.27139		Endometrium	2.84634	2.84634
	Pancreas	1.07347		Lung_Nsc	3.96484	3.96484		Lung_Nsc	1.81276	1.81276
	Stomach	1.06343		Stomach	-3.08244	3.08244		Urinary_Tract	1.65084	1.65084
Least Variable Tumor	Glioma	0.0877622		Neuroblastoma	0.142901	0.142901		Lymphoma_Other	-0.101423	0.101423
	Neuroblastoma	0.0648887		Soft_Tissue	0.138488	0.138488		Aml	-0.085117	0.085117
	Soft_Tissue	0.0436183		Mesothelioma	0.137143	0.137143		T-Cell_All	-0.0695622	0.0695622
	Ewings_Sarcoma	0.0328635		Osteosarcoma	0.112653	0.112653		B-Cell_All	-0.0668708	0.0668708
	Osteosarcoma	0.0181981		Glioma	0.0839837	0.0839837		Lymphoma_Burkitt	-0.0632082	0.0632082
	Chondrosarcoma	0.0082965		Chondrosarcoma	0.0509001	0.0509001		Neuroblastoma	-0.0522857	0.0522857

### Sheet: S8
Tumor Type	E_Count	E/M_Count	M_Count	# Samples		Epithelial		E/M		Mesenchymal		All		Percenntage Hybrid
						cor	pval	cor	pval	cor	pval	cor	pval
Aml	0	0	34	34	MLR , KS	NA	NA	NA	NA	-0.0556615	0.754537	-0.0556615	0.754537	0
					MLR,76GS	NA	NA	NA	NA	-0.152582	0.388972	-0.152582	0.388972
					76GS,KS	NA	NA	NA	NA	-0.397976	0.0197535	-0.397976	0.0197535
B-Cell_All	0	0	12	12	MLR , KS	NA	NA	NA	NA	0.689277	0.0131502	0.689277	0.0131502	0
					MLR,76GS	NA	NA	NA	NA	0.287218	0.36537	0.287218	0.36537
					76GS,KS	NA	NA	NA	NA	0.227604	0.47681	0.227604	0.47681
Bile_Duct	5	0	2	7	MLR , KS	0.837178	0.0769136	NA	NA	NA	NA	0.899858	0.00577146	0
					MLR,76GS	-0.787377	0.113865	NA	NA	NA	NA	-0.949723	0.00105942
					76GS,KS	-0.940017	0.0174755	NA	NA	NA	NA	-0.961748	0.000538426
Breast	28	15	13	56	MLR , KS	0.117257	0.552357	0.847817	6.54987e-05	0.489289	0.0897031	0.930884	2.80344e-25	0.267857
					MLR,76GS	-0.353098	0.0653125	-0.823988	0.000158677	-0.679798	0.0105798	-0.966654	1.26151e-33
					76GS,KS	-0.403116	0.0334171	-0.830754	0.000125133	-0.779473	0.00168103	-0.94957	7.18217e-29
Chondrosarcoma	0	0	4	4	MLR , KS	NA	NA	NA	NA	0.803783	0.196217	0.803783	0.196217	0
					MLR,76GS	NA	NA	NA	NA	0.277657	0.722343	0.277657	0.722343
					76GS,KS	NA	NA	NA	NA	-0.348353	0.651647	-0.348353	0.651647
Cml	0	3	11	14	MLR , KS	NA	NA	-0.192545	0.876652	-0.714591	0.0134725	0.115415	0.694395	0.214286
					MLR,76GS	NA	NA	-0.944741	0.212626	0.2054	0.54459	-0.417591	0.137362
					76GS,KS	NA	NA	-0.139778	0.910722	-0.449988	0.164909	-0.478168	0.0837249
Colorectal	44	6	6	56	MLR , KS	0.43592	0.00309813	0.12364	0.815485	0.403049	0.428164	0.894695	1.51312e-20	0.107143
					MLR,76GS	-0.481245	0.000942911	-0.530558	0.278837	0.0815917	0.877884	-0.958816	3.41106e-31
					76GS,KS	-0.690851	2.09821e-07	-0.801428	0.0552312	-0.514483	0.296365	-0.936131	3.55984e-26
Endometrium	7	11	9	27	MLR , KS	0.662868	0.104628	0.512867	0.106688	-0.253925	0.509703	0.865824	5.46756e-09	0.407407
					MLR,76GS	-0.898752	0.00592848	-0.760726	0.00655593	-0.331665	0.383248	-0.944205	1.4566e-13
					76GS,KS	-0.894181	0.00660379	-0.497601	0.119359	-0.596702	0.0898416	-0.88176	1.2314e-13
Esophagus	13	12	0	25	MLR , KS	0.685033	0.00977296	0.677034	0.0155883	NA	NA	0.822345	4.57827e-07	0.48
					MLR,76GS	-0.600838	0.0298808	-0.863945	0.000290885	NA	NA	-0.841643	1.34902e-07
					76GS,KS	-0.794635	0.00117238	-0.803333	0.00164811	NA	NA	-0.868937	1.76302e-08
Ewings_Sarcoma	0	0	9	9	MLR , KS	NA	NA	NA	NA	0.283307	0.460073	0.283307	0.460073	0
					MLR,76GS	NA	NA	NA	NA	0.0166182	0.966154	0.0166182	0.966154
					76GS,KS	NA	NA	NA	NA	-0.743238	0.0217371	-0.743238	0.0217371
Glioma	0	2	44	46	MLR , KS	NA	NA	NA	NA	0.451787	0.00208048	0.975605	1.30056e-30	0.0434783
					MLR,76GS	NA	NA	NA	NA	0.258003	0.0908577	0.2131	0.155046
					76GS,KS	NA	NA	NA	NA	0.0535444	0.729947	0.173081	0.250022
Kidney	0	0	21	21	MLR , KS	NA	NA	0.565034	0.434966	0.926298	9.49012e-08	0.944525	1.23549e-10	0
					MLR,76GS	NA	NA	0.0186945	0.981306	0.0320624	0.902774	0.195981	0.394543
					76GS,KS	NA	NA	-0.796873	0.203127	0.236411	0.360956	0.206211	0.369822
Leukemia_Other	0	1	4	5	MLR , KS	NA	NA	NA	NA	0.458603	0.541397	0.999643	8.08638e-06	0.2
					MLR,76GS	NA	NA	NA	NA	-0.229708	0.770292	0.104769	0.866848
					76GS,KS	NA	NA	NA	NA	-0.181978	0.818022	0.110903	0.859083
Liver	0	15	12	27	MLR , KS	NA	NA	0.70424	0.00338055	0.606099	0.0367018	0.870862	3.48643e-09	0.555556
					MLR,76GS	NA	NA	-0.78902	0.000470848	-0.765209	0.00372995	-0.85161	1.77579e-08
					76GS,KS	NA	NA	-0.868403	2.68239e-05	-0.832751	0.000772682	-0.916902	1.82266e-11
Lung_Nsc	41	36	38	115	MLR , KS	0.360619	0.0205461	0.708537	1.33019e-06	0.295107	0.0720683	0.900909	9.03979e-43	0.313043
					MLR,76GS	-0.244194	0.12389	-0.867031	8.0246e-12	-0.48479	0.00203837	-0.941911	2.27067e-55
					76GS,KS	-0.728929	6.5133e-08	-0.79206	8.69535e-09	-0.693908	1.35912e-06	-0.938402	5.65762e-54
Lung_Small_Cell	3	33	16	52	MLR , KS	0.99112	0.0849033	0.701913	5.3168e-06	0.486421	0.056061	0.872123	3.8485e-17	0.634615
					MLR,76GS	-0.999981	0.00394523	-0.745692	6.36508e-07	-0.259857	0.331076	-0.929254	2.87194e-23
					76GS,KS	-0.990277	0.0888485	-0.860147	1.41108e-10	-0.60634	0.0127743	-0.934607	4.2817e-24
Lymphoma_Burkitt	0	3	8	11	MLR , KS	NA	NA	-0.816152	0.392206	0.626263	0.096661	-0.352577	0.287565	0.272727
					MLR,76GS	NA	NA	0.79319	0.416838	-0.699721	0.0533597	-0.345128	0.298577
					76GS,KS	NA	NA	-0.999252	0.0246314	-0.838656	0.0092706	-0.695753	0.0174269
Lymphoma_Dlbcl	0	3	13	16	MLR , KS	NA	NA	-0.894042	0.295714	0.605834	0.0281947	0.598475	0.0143171	0.1875
					MLR,76GS	NA	NA	0.762207	0.448232	-0.0571284	0.852936	-0.20647	0.442957
					76GS,KS	NA	NA	-0.391451	0.743946	-0.15487	0.613423	-0.261128	0.328631
Lymphoma_Hodgkin	0	2	10	12	MLR , KS	NA	NA	NA	NA	0.265011	0.459315	0.118721	0.713257	0.166667
					MLR,76GS	NA	NA	NA	NA	-0.20998	0.560392	-0.771216	0.00331272
					76GS,KS	NA	NA	NA	NA	0.222426	0.536808	0.18091	0.573656
Lymphoma_Other	0	2	26	28	MLR , KS	NA	NA	0.320464	0.599068	0.492197	0.017044	0.723164	1.37713e-05	0.0714286
					MLR,76GS	NA	NA	0.63935	0.245441	0.265336	0.221094	0.535675	0.00330574
					76GS,KS	NA	NA	-0.0286032	0.963586	-0.0262408	0.905395	0.30981	0.108631
Medulloblastoma	0	0	4	4	MLR , KS	NA	NA	NA	NA	0.851946	0.148054	0.851946	0.148054	0
					MLR,76GS	NA	NA	NA	NA	0.379196	0.620804	0.379196	0.620804
					76GS,KS	NA	NA	NA	NA	0.0837694	0.916231	0.0837694	0.916231
Melanoma	1	3	55	59	MLR , KS	NA	NA	0.988899	2.47928e-05	0.899852	2.77232e-19	0.985913	5.76793e-46	0.0508475
					MLR,76GS	NA	NA	0.29283	0.523913	0.273756	0.0519128	0.693437	1.14603e-09
					76GS,KS	NA	NA	0.327435	0.473442	0.246688	0.0809659	0.689236	1.58268e-09
Mesothelioma	0	0	9	9	MLR , KS	NA	NA	NA	NA	0.93163	0.000758581	0.971633	1.23123e-05	0
					MLR,76GS	NA	NA	NA	NA	-0.154374	0.715115	0.146697	0.70646
					76GS,KS	NA	NA	NA	NA	-0.0956141	0.821813	0.158389	0.684002
Multiple_Myeloma	0	3	25	28	MLR , KS	NA	NA	0.972704	0.0272964	0.754137	2.07884e-05	0.944699	4.20492e-14	0.107143
					MLR,76GS	NA	NA	0.55628	0.44372	0.182713	0.3928	0.178956	0.362212
					76GS,KS	NA	NA	0.628651	0.371349	-0.0444244	0.836699	0.156246	0.427208
Neuroblastoma	0	0	17	17	MLR , KS	NA	NA	NA	NA	0.444341	0.073948	0.444341	0.073948	0
					MLR,76GS	NA	NA	NA	NA	0.439832	0.0772822	0.439832	0.0772822
					76GS,KS	NA	NA	NA	NA	0.307861	0.229314	0.307861	0.229314
Osteosarcoma	0	0	9	9	MLR , KS	NA	NA	NA	NA	0.897788	0.00101583	0.897788	0.00101583	0
					MLR,76GS	NA	NA	NA	NA	-0.214922	0.578669	-0.214922	0.578669
					76GS,KS	NA	NA	NA	NA	-0.243161	0.5284	-0.243161	0.5284
Other	1	2	4	7	MLR , KS	NA	NA	NA	NA	-0.18589	0.81411	0.998986	6.28706e-08	0.285714
					MLR,76GS	NA	NA	NA	NA	-0.505885	0.494115	0.987197	3.53772e-05
					76GS,KS	NA	NA	NA	NA	-0.718406	0.281594	0.983468	6.68969e-05
Ovary	9	15	23	47	MLR , KS	0.495954	0.174513	0.70961	0.00304462	0.163944	0.454773	0.899789	8.09238e-18	0.319149
					MLR,76GS	-0.587556	0.0961728	-0.922081	1.01644e-06	-0.429589	0.0407785	-0.944781	1.96355e-23
					76GS,KS	-0.729362	0.0257479	-0.797396	0.000369798	-0.717743	0.000115389	-0.928813	5.03027e-21
Pancreas	21	18	5	44	MLR , KS	0.353363	0.116102	0.900443	3.53668e-07	0.438854	0.459728	0.897572	1.56057e-16	0.409091
					MLR,76GS	-0.302673	0.182326	-0.876178	1.8708e-06	-0.886052	0.045376	-0.91837	1.63432e-18
					76GS,KS	-0.650157	0.00141964	-0.873505	2.20006e-06	-0.508113	0.382081	-0.938217	5.72509e-21
Prostate	4	3	0	7	MLR , KS	0.710049	0.289951	0.732261	0.476931	NA	NA	0.754156	0.0501617	0.428571
					MLR,76GS	-0.954154	0.0458464	-0.97866	0.131754	NA	NA	-0.76907	0.0432711
					76GS,KS	-0.887764	0.112236	-0.576695	0.608684	NA	NA	-0.782861	0.0373951
Soft_Tissue	0	0	17	17	MLR , KS	NA	NA	NA	NA	0.670895	0.00319746	0.670895	0.00319746	0
					MLR,76GS	NA	NA	NA	NA	0.562275	0.0188048	0.562275	0.0188048
					76GS,KS	NA	NA	NA	NA	0.3724	0.141007	0.3724	0.141007
Stomach	18	11	9	38	MLR , KS	0.356819	0.146077	0.826449	0.00171112	0.710602	0.0319023	0.913826	1.17144e-15	0.289474
					MLR,76GS	-0.390351	0.109263	-0.872861	0.000452561	-0.910749	0.000640299	-0.92388	1.36582e-16
					76GS,KS	-0.744038	0.000399526	-0.903788	0.000135212	-0.771573	0.0148782	-0.951628	4.90905e-20
T-Cell_All	0	0	14	14	MLR , KS	NA	NA	NA	NA	0.0510022	0.868576	0.733918	0.00280675	0
					MLR,76GS	NA	NA	NA	NA	-0.485297	0.0927525	-0.65024	0.0118133
					76GS,KS	NA	NA	NA	NA	0.351781	0.23851	-0.495461	0.0716153
Thyroid	0	2	9	11	MLR , KS	NA	NA	0.921114	0.254562	0.861164	0.00601302	0.971464	6.29245e-07	0.181818
					MLR,76GS	NA	NA	0.973928	0.145691	0.248407	0.553043	0.799223	0.00316138
					76GS,KS	NA	NA	0.808783	0.400253	-0.0140921	0.973581	0.817757	0.00210378
Upper_Aerodigestive	12	17	1	30	MLR , KS	0.54713	0.0656128	0.616854	0.00834893	NA	NA	0.819309	3.09032e-08	0.566667
					MLR,76GS	-0.499486	0.0982552	-0.828532	3.97605e-05	NA	NA	-0.887664	6.2031e-11
					76GS,KS	-0.712115	0.00937085	-0.82674	4.27474e-05	NA	NA	-0.893614	3.00744e-11
Urinary_Tract	10	6	8	24	MLR , KS	-0.302402	0.395742	0.116179	0.826516	0.774058	0.0241701	0.857942	8.36631e-08	0.25
					MLR,76GS	-0.314243	0.376547	-0.219861	0.675522	-0.461631	0.249549	-0.941164	7.66594e-12
					76GS,KS	-0.672301	0.0331943	-0.872938	0.0231913	-0.84593	0.0081191	-0.952914	6.98693e-13

### Sheet: S9
CCLE tumor sub-types falling into each category
Percentage hybrid > 20%	E/M > 10	Significantly Correlated
Breast	Breast	B-Cell_All
Cml	Endometrium	Bile_Duct
Endometrium	Esophagus	Breast
Esophagus	Liver	Colorectal
Leukemia_Other	Lung_Nsc	Endometrium
Liver	Lung_Small_Cell	Esophagus
Lung_Nsc	Ovary	Glioma
Lung_Small_Cell	Pancreas	Kidney
Lymphoma_Burkitt	Stomach	Leukemia_Other
Other	Upper_Aerodigestive	Liver
Ovary		Lung_Nsc
Pancreas		Lung_Small_Cell
Prostate		Lymphoma_Dlbcl
Stomach		Lymphoma_Other
Upper_Aerodigestive		Melanoma
Urinary_Tract		Mesothelioma
		Multiple_Myeloma
		Osteosarcoma
		Other
		Ovary
		Pancreas
		Soft_Tissue
		Stomach
		T-Cell_All
		Thyroid
		Upper_Aerodigestive
		Urinary_Tract
